# Status and prospects of marine NIS detection and monitoring through (e)DNA metabarcoding

**DOI:** 10.1101/2020.05.25.114280

**Authors:** Sofia Duarte, Pedro E. Vieira, Ana S. Lavrador, Filipe O. Costa

## Abstract

In coastal ecosystems, non-indigenous species (NIS) are recognized as a major threat to biodiversity, ecosystem functioning and socio-economic activities. Here we present a systematic review on the use of metabarcoding for NIS surveillance in marine and coastal ecosystems, through the analysis of 42 publications. Metabarcoding has been mainly applied to environmental DNA (eDNA) from water samples, but also to DNA extracted from bulk organismal samples. DNA extraction kits have been widely used and the 18S rRNA and the COI genes the most employed markers, but less than half of the studies targeted more than one marker loci. The Illumina MiSeq platform has been used in >50% of the publications. Current weaknesses include potential occurrence of false negatives due to the primer-biased or faulty DNA amplification and the incompleteness of reference libraries. This is particularly concerning in the case of NIS surveillance, where proficiency in species level detection is critical. Until these weaknesses are resolved, ideally NIS metabarcoding should be supported by complementary approaches, such as morphological analysis or more targeted molecular approaches (e.g. qPCR, ddPCR). Even so, metabarcoding has already proved to be a highly sensitive tool to detect small organisms or undifferentiated life stages across a wide taxonomic range. In addition, it also seems to be very effective in ballast water management and to improve the spatial and temporal sampling frequency of NIS surveillance in marine and coastal ecosystems. Although specific protocols may be required for species-specific NIS detection, for general monitoring it would be vital to settle on a standard protocol able to generate comparable results among surveillance campaigns and regions of the globe, seeking the best approach for detecting the broadest range of species, while minimizing the chances of a false positive or negative detection.
