## Supplemental Tables for "Status and prospects of marine NIS detection and monitoring through (e)DNA metabarcoding"

### Sheet: Table S1
Table S1. Results of Web of Science searches returned by using all possible terms used to designate non-indigenous species and DNA metabarcoding in marine and coastal ecosystems
First term	Operator	Second term	Operator	Third term	Search results
Alien species	AND	Metabarcoding	AND	Marine	5
			AND	Coastal	0
	AND	High Throughput Sequencing	AND	Marine	3
			AND	Coastal	1
	AND	Next Generation Sequencing	AND	Marine	3
			AND	Coastal	1
Exotic species	AND	Metabarcoding	AND	Marine	2
			AND	Coastal	1
	AND	High Throughput Sequencing	AND	Marine	3
			AND	Coastal	4
	AND	Next Generation Sequencing	AND	Marine	1
			AND	Coastal	1
Invasive species	AND	Metabarcoding	AND	Marine	31
			AND	Coastal	7
	AND	High Throughput Sequencing	AND	Marine	20
			AND	Coastal	7
	AND	Next Generation Sequencing	AND	Marine	17
			AND	Coastal	8
Non indigenous species	AND	Metabarcoding	AND	Marine	18
			AND	Coastal	6
	AND	High Throughput Sequencing	AND	Marine	14
			AND	Coastal	6
	AND	Next Generation Sequencing	AND	Marine	3
			AND	Coastal	0
Biosecurity	AND	Metabarcoding	AND	Marine	9
			AND	Coastal	0
	AND	High Throughput Sequencing	AND	Marine	5
			AND	Coastal	0
	AND	Next Generation Sequencing	AND	Marine	2
			AND	Coastal	0
Biosurveillance	AND	Metabarcoding	AND	Marine	1
			AND	Coastal	0
	AND	High Throughput Sequencing	AND	Marine	0
			AND	Coastal	0
	AND	Next Generation Sequencing	AND	Marine	0
			AND	Coastal	0
Biofouling	AND	Metabarcoding	AND	Marine	7
			AND	Coastal	2
	AND	High Throughput Sequencing	AND	Marine	7
			AND	Coastal	1
	AND	Next Generation Sequencing	AND	Marine	4
			AND	Coastal	2
Ballast water	AND	Metabarcoding	AND	-	17
	AND	High Throughput Sequencing	AND	-	17
	AND	Next Generation Sequencing	AND	-	8
Marine pest	AND	Metabarcoding	AND	-	6
	AND	High Throughput Sequencing	AND	-	3
	AND	Next Generation Sequencing	AND	-	3

### Sheet: Table S2
Table S2. Reference, geographic region, samples analysed and sampling strategy, DNA extraction protocols and marker loci, sequencing platforms and controls, used in published studies pertaining the application of DNA metabarcoding in NIS surveillance in marine and coastal ecosystems
Reference	Geographic region	Sample	Sampling strategy	DNA extraction protocols	Marker loci (length bp)	Sequencing platform	Controls
Pochon et al 2013	Tasman bay (New Zealand)	Sea water (plankton)/Sediment (spiked)	1 site, 3 subsamples, each subsample, each sample analysed in duplicate	PowerMax Soil DNA isolation kit (MoBio)	18S V1-V3 (400)	Roche 454 GS Junior	Positive control (qPCR to confirm A. amurensis presence)
Ardura et al 2015	Ship travelling from North Sea to Cape Town	Ballast water (eDNA)	4 samples	QIAamp DNA Mini Kit (Qiagen)	COI (140)	Roche 454 GS FLX/Ion Torrent PGM
Zaiko et al 2015a	Ship travelling from North Sea to Cape Town	Ballast water (plankton)	5 samples	QIAamp DNA Mini Kit (Qiagen)	COI (145)	Roche 454 GS FLX/Ion Torrent PGM
Zaiko et al 2015b	Ship travelling from North Sea to Cape Town	Ballast water (plankton)	3 samples	QIAamp DNA Mini Kit (Qiagen)	COI (140)/rbcL (76)	Ion Torrent PGM	Comparison with morphology
Zaiko et al 2015c	Baltic sea (Lithuania)	Sea water (plankton)	3 sites, 1-3 samples (total of 6 samples)	QIAamp DNA Mini Kit (Qiagen)	COI (600-800)	Roche 454 GS FLX	Comparison with morphology
Pochon et al 2015	Nelson (New Zealand)	Fouling organisms	1 marina, 12 samples (total of 31 samples)	PowerBiofilm DNA Isolation Kit (MoBio)/Protocol by Chung Hwang et al (2010)	18S V1-V3 (400)	Illumina MiSeq	Negative DNA extraction controls (4 sterile plates from which DNA was extracted)
Abad et al 2016	Bay of Biscay (Spain)	Sea water (plankton)	1 estuary, 2 sites, 2 seasons	PowerSoil DNA Isolation Kit (MoBio)/Protocol by Aljanabi & Martinez (1997)	18S V9 (150)	Illumina MiSeq	Comparison with morphology
Brown et al 2016	Atlantic coast, Pacific coast, Arctic coast, Great lakes (Canada)	Sea water (zooplankton)	16 ports, 6 sites/port, 2 seasons, 2 DNA/sample, 4 PCR/sample	DNeasy Blood & Tissue Kit (Qiagen)	18S V4 (400-600)	Roche 454 GS-FLX Titanium	Negative PCR controls
Chain et al 2016	Atlantic coast, Pacific coast, Arctic coast, Great lakes (Canada)	Sea water (zooplankton)	16 ports, 6 sites/port, 2 seasons, 6 pooled samples/site/season, 4 PCR/sample (total of 147 pooled samples)	DNeasy Blood & Tissue Kit (Qiagen)	18S V4 (400-600)	Roche 454 GS-FLX Titanium	Negative PCR controls
Ghabooli et al 2016	Ship travelling from Canada to Brazil	Ballast water (zooplankton)	2-3 ballast tanks, 3 voyages, 3 samples/ballast tank/voyage, 2 DNA/sample, 2 PCR/sample (total of 19 samples)	DNeasy Blood & Tissue Kit (Qiagen)	18S V4 (400)	Ion Torrent PGM	Comparison with morphology
Pagenkopp Lohan et al 2016	Ships arriving at Chesapeake Bay (from Canada and Europe)	Ballast water (protists)	9 vessels, multiple depths, 17 samples, 2 PCR/sample	PowerWater DNA Isolation Kit (MoBio)	18S V4 (400)/18S V9 (200)	Roche 454 GS Junior	Negative DNA extraction control (no sample) (through all process)
Zaiko et al 2016	Lyttelton (New Zealand)	Fouling organisms	1 port, 2 sites/port, 3 sampling times, 2 rounds, 46 samples/round/location (total of 184 samples)	PowerBiofilm DNA Isolation Kit (MoBio)	18S V4 (400)	Illumina MiSeq	Positive control (DNA from 3 species combined in 3 different concentrations, 2 replicates of each incorporated in HTS library). Comparison with morphology
Ardura et al 2017	Baltic sea (Poland, Lithuania)	Seawater (zooplankton)	3 samples from Odra lagoon, 2 samples from Klaipeda strait, 3 from the entrance and 1 in the Curonian lagoon, between May and August. Total of 9 samples	QIAamp DNA Mini Kit (Qiagen)	COI (600-800)	Roche 454	Negative PCR controls
Borrell et al 2017	Bay of Biscay (Spain)	Sea water (eDNA)	8 ports, 3 sites/port, 3 pooled samples/port	PowerWater DNA Isolation Kit (MoBio)	18S V4 (500)/COI (800)	Roche 454 GS-FLX	Negative DNA extraction (no sample), negative PCR controls
Fletcher et al 2017	Nelson and Picton (New Zealand)	Bilge water (zooplankton)	2 marinas, 30 vessels, 3 subsamples/sample	ZR-Duet DNA/RNA MiniPrep Kit (Zymo Research)	18S V4 (400)	Illumina MiSeq	Positive control (DNA from 3 species combined in 3 different concentrations, 2 replicates of each incorporated in HTS library). Comparison with morphology
Pagenkopp Lohan et al 2017	Ships arriving at Chesapeake, Galveston and Valdez (USA)	Ballast water (protists)	5 ports, 39 vessels, total of 61 samples, 3 PCR/sample	PowerWater DNA Isolation Kit (MoBio)	18S V4 (400)	Illumina MiSeq	Negative DNA extraction control (no sample) (through all process)
Pochon et al 2017	Nelson and Picton (New Zealand)	Bilge water (eDNA, eRNA)	2 marinas, 15 vessels, 3 subsamples/sample (total of 45 samples)	ZR-Duet DNA/RNA MiniPrep Kit (Zymo Research)	18S V4 (400)	Illumina MiSeq	Positive control (DNA from 3 species combined in 3 different concentrations, 2 replicates of each incorporated in HTS library), negative PCR controls
Borrel et al 2018	Bay of Biscay (Spain)	Sea water (eDNA)	2 estuaries, 3 sites/estuary, 2 samples/site, pooled after DNA extraction	PowerWater DNA isolation kit (MoBio)	COI (600-800)	Roche 454 GS-FLX	Negative PCR controls
Darling et al 2018	Ships arriving at Valdez (USA)	Ballast water (zooplankton)	1 port, 39 vessels	Phenol-chloroform protocol	18S V1-V2 (250-500)	Illumina MiSeq	Negative DNA extraction control (sterile water) (through all process), negative PCR controls
Deiner et al 2018	Southampton (UK)	Sea water (eDNA)	1 port, 2 sites, 10 subsamples/treatment	Phenol-chloroform-isoamyl alcohol protocol/Chloroform-isoamyl alcohol protocol	18S V4 (378)	Illumina MiSeq	Negative DNA extraction controls, negative PCR controls
Grey et al 2018	Canada, USA, Australia, Singapore	Sea water (eDNA)	4 ports (total of 11 sites)	Chloroform protocol or QIAshredder (Qiagen)/Phenol-chloroform protocol	18S V4 (378)/COI (313)	Illumina MiSeq	Negative field controls, negative DNA extraction controls, negative PCR controls, positive controls (mock communities with DNA from fish)
Koziol et al 2018	Garden Island and Albany (Australia), Bautino Port, Ersai Port and CaTRo channel (Kazakhstan)	Sea water (eDNA)/Sediment/Settlement plates/Plankton	2 ports, 3 sites/port, 8 subsamples/substrate (total of 192 samples), 2 PCR/sample	DNeasy blood & tissue kit (Qiagen)/PowerSoil DNA isolation kit (MoBio)	18S V1-V3 (380)/COI (313)/16S (170)/16S (200)	Illumina MiSeq	Negative filtration controls (cleaning solution), negative extraction controls (extraction reagents) (through all process)
Lacoursière-Roussel et al 2018	Churchill and Iqaluit (Canada)	Sea water (eDNA)	2 ports, several sites (different depths, different intertidal areas), 2 seasons, total of 80 samples, 3 PCR/sample	QIAshredder/phenol-chloroform protocol	COI (313)/COI (325)	Illumina MiSeq	Negative field controls (250 mL dH2O), negative DNA extraction controls (950 µL dH2O) (through all process), negative PCR controls
Stefanni et al 2018	Adriatic sea (Italy)	Sea water (zooplankton)	46 stations	E.Z.N.A. Mollusc DNA kit (Omega Bio-Tech)	18S V9 (138)/COI (313)	Ion Torrent PGM	Comparison with morphology
von Ammon et al 2018a	Auckland (New Zealand)	Fouling organisms	1 marina, 5 settlement plate arrays, 12 PVC plates/array (total of 60 samples)	PowerMax Soil DNA Isolation Kit (Qiagen)	18S V4 (400)	Illumina MiSeq	Negative PCR controls
von Ammon et al 2018b	Auckland (New Zealand)	Fouling organisms	1 marina, 2 seasons, 5 settlement plate arrays, 12 PVC plates/array (total of 120 samples)	PowerMax Soil DNA Isolation Kit (Qiagen)	18S V4 (400)/COI (300)	Illumina MiSeq	Negative PCR controls. Comparison with morphology
Couton et al 2019	Bay of Morlaix, Brittany (France)	Seawater (zooplankton)	Total of 29 samples (each 2-weeks or 1/month, 1.5 years), 3 PCR/sample	PowerWater DNA Isolation Kit (MoBio)	18S V1–V2 (400)/ COI (313)	Illumina MiSeq	Negative DNA extraction control (1 blank), negative PCR controls
Holman et al 2019	North Wales, Bristol Channel, Solent, Blackwater estuary (UK)	Sea water (eDNA)/Sediment (eDNA)	3-4 marinas, 24 sites/marina, 8 subsamples pooled in 3/site (sea water)/9 subsamples pooled in 3/site (sediment)	SXCAPSULE method (Spens et al 2017)/DNeasy Blood & Tissue Kit (Qiagen)/DNeasy Powermax Soil Kit (Qiagen)	18S V4 (300-600)/COI (313)	Illumina MiSeq	Negative filtration controls, negative DNA extraction controls, negative PCR controls, positive control (internal inhibition control assay)
Leduc et al 2019	Churchill, Deception Bay and Iqaluit ports (Canada)	Seawater (eDNA and zooplankton)/ benthic samples (infauna and epifauna)	3 ports (13 subtidal stations), 117 water samples (at 3 depths), 3 PCR/sample	QIAshredder and phenol-chloroform protocol	2x 18S V4 (400)/ COI (313) / COI (400)	Illumina MiSeq	Negative field controls, negative DNA extraction controls, negative PCR controls. Comparison with morphology
Pagenkopp Lohan et al 2019	California (USA)	Sea water (zooplankton)	5 bays, 5 subsamples (total of 29 samples), 3 PCR/sample	PowerSoil extraction kit (MoBio)	COI (313)	Illumina MiSeq
Petri et al 2019	Ballast water originating from Kattegat, Denmark (North sea)	Ballast water (phytoplankton)	80 mL BF sample and 20 mL aliquots (of 30 mL total) of each of 36 AC samples (12 composite samples)	Phenol-chloroform-isoamyl-alcohol protocol	18S V9	Ion Torrent PGM	-
Rey et al 2019	Ships arriving at Chesapeake Bay (USA)	Ballast water (eDNA)	11 vessels, total of 39 samples	DNeasy Blood & Tissue kit (Qiagen)	18S V4 (400-600)/COI (313)	Illumina MiSeq	Negative filtration controls (1L of dH2O), negative DNA extraction control, negative PCR controls
Shang et al 2019	Ships arriving at Great Lakes or Chesapeake Bay (USA)	Sediment (dynoflagellates)	27 vessels, total of 32 samples	Fast DNA Spin Kit for Soil (MP Biomedicals)	28S D1–D5 (540)	Roche 454 GS FLX Titanium	Comparison with morphology
Shaw et al 2019	Ships arriving at Australia	Sediment (phytoplankton)	37 samples from ports and 23 samples from vessels ballast tanks, total of 63 samples, 2 DNA extractions/sample, 3 PCR/sample	PowerSoil DNA isolation kit (MoBio)	18S V9 (200)	Illumina MiSeq	Negative DNA extraction controls (4 blanks and one tap water sample) (through all process)
von Ammon et al 2019	Auckland (New Zealand)	Fouling organisms/ Seawater (eDNA)	1 port, 6 sites (spaced 100 m apart), 48 PVC samples ( collected each 4th week during 4 months)/48 water samples (3 depths)	ZR-Duet DNA/RNA MiniPrep Kit (Zymo Research)	COI (300)	Illumina MiSeq	Negative extraction controls, negative PCR controls
Wood et al 2019	Auckland (New Zealand)	Sea water (eDNA)/Fouling organisms	1 port, 4 marinas, 2 coastlines, several samples, 2 seasons, 30 samples collected in triplicate/port (sea water), 5 settlement plate arrays, 12 PVC plates/array	ZR‐Duet DNA/RNA MiniPrep Kit (Zymo Research)/PowerSoil DNA Isolation kit (Qiagen)	18S V4 (400)/COI (313)	Illumina MiSeq	Negative filtration controls (1L tap water), negative DNA extraction controls, negative PCR controls, positive control (internal inhibition control assay)
Wright et al 2019	Ships arriving at Great Lakes (USA)	Ballast water (phytoplankton, bacteria)	Total of 55 samples	PowerSoil DNA Extraction kit (Qiagen)	18S (400)	Illumina MiSeq	Comparison with morphology
Huhn et al 2020	Banda islands, Molucas (Indonesia)	Seawater (eDNA)	8 locations (4 harbour sites, 4 coral reef sites), 2 PCR/sample	DNeasy Blood & Tissue Kit (Qiagen)	16S fish (200)/ ITS2/ 18S V1-V3 (400)	Illumina MiSeq	Blank extration control, Negative PCR control. Comparison with morphology
Lin et al 2020	Ship travelling from Canada to Brazil	Ballast water (zooplankton)	4 voyages, 5 control ballast tanks, 5 chlorine tanks, 30 total samples (10 initial, 10 control, 10 Cl) , 6 PCR/sample	DNeasy Blood & Tissue Kit (Qiagen)	18S V4 (400)	Illumina MiSeq	Experimental controls
Rey et al 2020	Bilbao (Spain)	Sea water (eDNA)/Zooplankton/Sediment (benthic macroinvertebrates)/Fouling organisms	1 port, 4 sites/port, 4 seasons, 3 subsamples/site (combined during filtration) (water), 3 subsamples/site (deployed at different depths) (PVC plates), 3 PCR/sample	DNeasy blood & tissue kit (Qiagen)/PowerMax DNA Isolation kit (MoBio)/PowerSoil DNA isolation kit (MoBio)	18S V9 (87-186)/COI (313)	Illumina MiSeq	Negative DNA extraction controls (through all process), negative PCR controls
Suarez-Menendez et al 2020	Canet-Saint Nazaire Lagoon (France)	Seawater (eDNA)	Proximity of the canal that connects lagoon to coastline, 3 replicates, total of 18 samples	PowerWater DNA Isolation Kit (Mobio)	COI (313)	Illumina MiSeq	Negative DNA extraction controls, negative PCR controls
Westfall et al 2020	Departure Bay (Canada)	Seawater (zooplankton, eDNA)	20 stations, 2L water/station, 2 time points, total of 40 samples, 3 PCR/sample	DNeasy Blood & Tissue kit (Qiagen)	COIArth (62-248)/ 16SArth (57-242/ 16SBryo (75-245)/ 16SMoll (58-250)/ 18SBryo (259-284)/ 18SMoll (336-358)/ 18S Asci (107-240)/ ND4Asci (85-244)	Illumina MiSeq	Negative field controls, negative DNA extraction controls, negative PCR controls, negative equipment controls

### Sheet: Table S3
Table S3. Volume of water filtered and type of filters used for eDNA surveys from water in published studies pertaining the application of DNA metabarcoding in NIS surveillance in marine and coastal ecosystems
Reference	Volume filtered (mL)	Filter type (pore size in µm)	Observations
Ardura et al 2015	100050	Plankton mesh (20 µm)/Nucleopore (0.20 µm)	Filters preserved in 96% ethanol
Borrell et al 2017	3000	Nuclepore (0.20 µm)	Water collected from surface layer (30 cm)
Pochon et al 2017	30	GF/C (1.6 μm, Whatman)	-
Borrel et al 2018	500	-	Water collected from surface layer (10-20 cm)
Deiner et al 2018	100	Glass microfiber (0.7 µm, 1.2 µm, Whatman)/Cellulose Nitrate (0.45, 0.65, 1.2 µm, GE Healthcare)	Water collected from surface layer (500 cm). Filters preserved in Longmire’s buﬀer at -20 °C
Grey et al 2018	250	Cellulose Nitrate (0.45 μm)/glass fiber (0.7 µm)	Water collected from surface layer. Filters preserved in Longmire’s bufer
Koziol et al 2018	1000	Polyethersulfone (0.22 µm, Pall Life Sciences)	Water collected from surface layer
Lacoursière-Roussel et al 2018	250	Glass microfiber GF/F (0.7 μm, Whatman)	Water collected from 3 different depths. Filters preserved in Longmire’s buffer at -20ºC
Holman et al 2019	400	Polyethersulfone Sterivex (0.22 µm, Merck Millipore)	Water collected from surface layer (10 cm)
Leduc et al 2019	250	Glass microfiber GF/F (0.7 μm, Whatman)	Water collected at 3 different depths. Filters preserved in 700 μl of Longmire's buffer at −20°C
Rey et al 2019	3000	Nucleopore (0.45 μm, Whatman)	Filters preserved at -80ºC
von Ammon et al 2019	60050	Plankton mesh (20 µm)/Cellulose Nitrate (0.45 µm, Merck)	Water collected at 3 different depths. Filters preserved in LifeGuard Soil Preservation Solution (QIAGEN) at -80º C
Wood et al 2019	45050	Mesh (20 µm)/Glass microfiber GF/C (1.6 µm, Whatman)	Water collected at 3 different depths
Rey et al 2020	3000	Sterivex (0.45 µm, Merck)	Water collected from surface layer and at maximum depth (2 sites). Filters preserved at -80ºC
Huhn et al 2020	500	Cellulose Nitrate (0.45 µm, Merck)	Water collected from surface layer. Filters preserved in ethanol at -20ºC
Suarez-Menendez et al 2020	6000	Nylon (10 µm)/ Polyethersulfone (0.8 µm)/ Polyethersulfone (0.2 µm)	Water collected from surface layer. Filters preserved in 96% ethanol
Westfall et al 2020	2000	Cellulose Nitrate (1 µm, Whatman)	Water collected at 2 different depths (surface and 10 m depth). Filters preserved in tissue lysis buffer ATL (QIAGEN) and proteinase K and stored at 4°C

### Sheet: Table S4
Table S4. Amount of sediment used in eDNA surveys in published studies pertaining the application of DNA metabarcoding in NIS surveillance in marine and coastal ecosystems
Reference	Amount (g)	Observations
Koziol et al 2018	0.4-0.5	Collected with Van‐Veen grab, sub‐sampled in sterile 50 mL Falcon tubes, stored at -20ºC
Holman et al 2019	10	Collected with a UWITEC Corer, sub-sampled 10–20 g from the top 2 cm, stored at -80ºC
Shang et al 2019	0.38–0.45	10 to 15 g wet weight taken from archived sediments, that were stored in the dark, at 4ºC
Shaw et al 2019	0.25	400 mL sub-sampled from archived sediments and stored in sterile 50 mL Falcon tubes. Initial collection from top 4 cm, and stored in the dark at 4ºC

### Sheet: Table S5
Table S5. Bioinformatic pipelines used in published studies pertaining the application of DNA metabarcoding in NIS surveillance in marine and coastal ecosystems
	Pre-processing			Clustering & Taxonomic assigment
Reference	Demultiplex and/or trimming	Merge read pairs	Quality filter	Denoising and/or removal of chimeras	OTU clustering	Taxonomic assigment
Pochon et al 2013	Roche 454 Sequencing System Software 2.7	-	Geneious v5.5.6	Mothur 1.26.0	-	BLASTn (Geneious)
						BLAST2GO
Ardura et al 2015	Roche GS FLX software	Roche GS FLX software	PRINSEQ 0.20.4	QIIME	?	QIIME
Zaiko et al 2015a	PRINSEQ 0.20.4	PRINSEQ 0.20.4	PRINSEQ 0.20.4	QIIME	?	QIIME
Zaiko et al 2015b	QIIME	QIIME	QIIME	QIIME	QIIME	QIIME
Zaiko et al 2015c	MOTHUR 1.34.4	MOTHUR 1.34.4	MOTHUR 1.34.4	Uchime 4.2	MOTHUR 1.34.4	Wang method
Pochon et al 2015	Custom bioinformatic pipeline written in C	Custom bioinformatic pipeline written in C	Custom bioinformatic pipeline written in C	Uchime 4.2	Custom bioinformatic pipeline written in C	BLAST2GO
Abad et al 2016	Sickle 1.33	Pear 0.9.5	QIIME 1.9	UCHIME	UCLUST (>97% & >99%)	UCLUST
Brown et al 2016	UPARSE	UPARSE	UPARSE	UCHIME	UPARSE (USEARCH)	Custom Perl scripts
	FASTX-toolkit			UPARSE-OTU		Phylogenetic Placement with MEGA
Chain et al 2016	USEARCH 8.0.1616	USEARCH 8.0.1616	USEARCH 8.0.1616	UCHIME	Unique top BLAST	Blast
	FASTX-toolkit	FASTX-toolkit			UPARSE (USEARCH v8.0.1616):>97%	Phylogenetic Placement with Fasttree
Ghabooli et al 2016	Mothur 1.31.2	Mothur 1.31.2	Mothur 1.31.2	UPARSE 7.0.1001	UPARSE (>97%)	Seed 1.1.35
Pagenkopp Lohan et al 2016	QIIME	QIIME	QIIME	UCHIME	UPARSE (>97%)	RDP Classifier
	USEARCH
Zaiko et al 2016	MiSeq Reporter v2	MOTHUR 1.34.4	MOTHUR 1.34.4	UCHIME	Clustered at 97% similarity	Wang method
	MOTHUR 1.34.4
Ardura et al 2017	CD-HIT-OTU	?	CD-HIT-OTU	CD-HIT-DUP	CD-HIT-DUP (>97%)	BLAST
Borrell et al 2017	CD-HIT-OTU	CD-HIT-DUP	CD-HIT-DUP	CD-HIT-OTU	UCLUST (QIIME): >97% 18S & >98% COI	BLAST
Fletcher et al 2017	MiSeq Reporter v2	USEARCH	VSEARCH	UCHIME	VSEARCH (>97%)	RDP classifier (QIIME)
	USEARCH
Pagenkopp Lohan et al 2017	PRINSEQ	UPARSE 8.0	UPARSE 8.0	UCHIME	Clustered at 97% similarity	RDP classifier 2.2 (QIIME)
	UPARSE 8.0					BLAST
Pochon et al 2017	VSEARCH	VSEARCH	VSEARCH	?	Clustered at 97% similarity	UCLUST (QIIME)
Borrel et al 2018	CD-HIT-OTU	CD-HIT-DUP	CD-HIT-DUP	CD-HIT-OTU	QIIME (>97%)	QIIME
Darling et al 2018	Custom Perl script (based on usearch)	Custom Perl script (based on usearch)	Custom Perl script (based on usearch)	Custom Perl script (based on usearch)	Custom Perl script (based on usearch): >97%	RDP classifier 2.2 (QIIME 1.9.1)
Deiner et al 2018	Trimmomatic 0.32	USEARCH	USEARCH	USEARCH	USEARCH (>95% & >97%)	Species Assignment Package 1.9.4
	in-house Perl script
Grey et al 2018	Trimmomatic v0.32	USEARCH 8.0.1623	USEARCH 8.0.1623	USEARCH 8.0.1623	USEARCH 8.0.1623 (>97%)	Species Assignment Package 1.9.321
	In-house Perl Script					BLAST (Geneious 9.1.522)
Koziol et al 2018	USEARCHV9.2	ADAPTERREMOVAL v2	GENEIOUS v10	USEARCHV9.2	-	MEGAN 5.11.3
Lacoursière-Roussel et al 2018	Trimmomatic v0.30	FLASH 1.2.11	Custom Python script	?	SWARM 2.2.0 (>97%)	Barque pipeline 0.9
Stefanni et al 2018	QIIME 1.9.0	QIIME 1.9.0	QIIME 1.9.0	VSEARCH	VSEARCH (90,95,97% COI & 90,95,97,99% 18S)	MEGAN6
					QIIME2
von Ammon et al 2018a	VSEARCH v2.3.0 (QIIME)	VSEARCH v2.3.0 (QIIME)	VSEARCH v2.3.0 (QIIME)	VSEARCH	SWARM 2.1.9	UCLUST classifier (QIIME)
von Ammon et al 2018b	fastq-multx 1.3.1	SolexaQA++	QIIME 1	VSEARCH	VSEARCH (>99%)	UCLUST classifier (QIIME)
			VSEARCH			Megablast
						MEGAN v5
Couton et al 2019	OBITools v1.2.11	OBITools v1.2.11	OBITools v1.2.12	OBITools v1.2.14	-	Blast
						OBITools v1.2.14
Holman et al 2019	MiSeq control software 2.6.2.1	USEARCH 10.0.240	USEARCH 10.0.240	USEARCH 10.0.240	USEARCH 10.0.240 (>97%)	BLAST v.2.6.0+
			VSEARCH v.2.4.3
Leduc et al 2019	MiSeq Control software v2.3	FLASh v1.2.11 (Barque v1.5.1)	Barque v1.5.1	VSEARCH v2.5.1 (Barque v1.5.1)	VSEARCH 2.5.1: >97% (Barque v1.5.1)	Blast
	Trimmomatic v 0.30 (Barque v1.5.1)
Pagenkopp Lohan et al 2019	USEARCH v9.2	USEARCH v9.3	USEARCH v9.4	UPARSE	USEARCH (>95%)	-
Petri et al 2019	?	?	?	UCHIME v4.2	UPARSE (97%)	QIIME 1.8 (SILVA)
Rey et al 2019	Trimmomatic	PEAR	Trimmomatic	UCHIME	SWARM	RDP classifier (MOTHUR)
Shang et al 2019	QIIME	QIIME	QIIME	QIIME	USEARCH (>97%)	RDP classifier (QIIME)
Shaw et al 2019	?	BBmerge	QIIME	QIIME	QIIME (>97%)	QIIME
					SILVA	SILVA
von Ammon et al 2019	fastq-multx 1.3.1	Deblur (QIIME2)	Deblur (QIIME2)	Customized database compiled from MIDORI and BOLD (QIIME2)	Deblur (QIIME2)	Megablast: min 97% (QIIME2)
Wood et al 2019	fastq‐multx 1.3.1	solexaqa++	VSEARCH	QIIME	SWARM	RDP classifier (QIIME)
Wright et al 2019	-	-	-	-	-	Silva pipeline
Huhn et al 2020	Geneious 8.1.4.73	Illumina MiSeq analysis software	Geneious 8.1.4.73	?	GHAPv.2 (>97%)	ublast (GHAPv.2)
	GHAPv.2	GHAPv.2	GHAPv.2
Lin et al 2020	UPARSE	UPARSE	UPARSE	UPARSE	UPARSE (97%)	Seed (>85%)
Rey et al 2020	FASTQC	PEAR	Trimmomatic	UCHIME	SWARM 2.2.1	Naïve Bayes Classifier
			MOTHUR
Suarez-Menendez et al 2020	-	QIIME1	QIIME1	QIIME1	QIIME1	BLAST minimum percent identity = 97% (QIIME1)
Westfall et al 2020	OBITools v1.2.11	OBITools v1.2.11	AdapterRemoval V2	-	USEARCH (99% similarity level)	MEGAN v6.12.6
